# H3K9me2 genome-wide distribution in the holocentric insect *Spodoptera frugiperda* (Lepidoptera: Noctuidae)

**DOI:** 10.1101/2021.07.07.451438

**Authors:** Sandra Nhim, Sylvie Gimenez, Rima Nait-Saidi, Dany Severac, Kiwoong Nam, Emmanuelle d’Alençon, Nicolas Nègre

## Abstract

**Background:** Eukaryotic genomes are packaged by Histone proteins in a structure called chromatin. There are different chromatin types. Euchromatin is typically associated with decondensed, transcriptionally active regions and heterochromatin to more condensed regions of the chromosomes. Methylation of Lysine 9 of Histone H3 (H3K9me) is a conserved biochemical marker of heterochromatin. In many organisms, heterochromatin is usually localized at telomeric as well as pericentromeric regions but can also be found at interstitial chromosomal loci. This distribution may vary in different species depending on their general chromosomal organization. Holocentric species such as *Spodoptera frugiperda* (Lepidoptera: Noctuidae) possess dispersed centromeres instead of a monocentric one and thus no observable pericentromeric compartment. To identify the localization of heterochromatin in such species we performed ChIP-Seq experiments and analyzed the distribution of the heterochromatin marker H3K9me2 in the Sf9 cell line and whole 4^th^ instar larvae (L4) in relation to RNA-Seq data.

**Results:** In both samples we measured an enrichment of H3K9me2 at the (sub) telomeres, rDNA loci, and satellite DNA sequences, which could represent dispersed centromeric regions. We also observed that density of H3K9me2 is positively correlated with transposable elements and protein-coding genes. But contrary to most model organisms, H3K9me2 density is not correlated with transcriptional repression.

**Conclusion:** This is the first genome-wide ChIP-Seq analysis conducted in *S. frugiperda* for H3K9me2. Compared to model organisms, this mark is found in expected chromosomal compartments such as rDNA and telomeres. However, it is also localized at numerous dispersed regions, instead of the well described large pericentromeric domains, indicating that H3K9me2 might not represent a classical heterochromatin marker in Lepidoptera.
