## Supplementary Table 3 for "H3K9me2 genome-wide distribution in the holocentric insect *Spodoptera frugiperda* (Lepidoptera: Noctuidae)"

### Sheet: Feuil1
Sequence name	Contig	Start	End	strand	Size	Repetitions
32telomere	Contig184	401647	401684	+	37	7.4
60telomere	Contig945	117379	117418	+	39	7.8
49telomere	Contig610	377415	377459	+	44	8.8
22telomere	Contig689	7866	7913	-	47	9.4
21telomere	Contig689	2010	2064	-	54	10.8
5telomere	Contig241	11733	11789	-	56	11.2
59telomere	Contig945	111564	111623	+	59	11.8
35telomere	Contig280	24212	24274	+	62	12.4
40telomere	Contig476	27268	27331	+	63	12.6
46telomere	Contig523	1598172	1598237	+	65	13
45telomere	Contig523	1597960	1598026	+	66	13.2
43telomere	Contig505	1526232	1526303	+	71	14.2
23telomere	Contig689	13675	13767	-	92	18.4
53telomere	Contig765	248260	248362	+	102	20.4
51telomere	Contig765	238335	238439	+	104	20.8
14telomere	Contig535	643	763	-	120	24
58telomere	Contig935	279523	279729	+	206	41.2
61telomere	Contig969	137787	138041	+	254	50.8
47telomere	Contig554	37310	37569	+	259	51.8
7telomere	Contig274	896285	896549	-	264	52.8
4telomere	Contig241	306	575	-	269	53.8
19telomere	Contig680	10750	11024	-	274	54.8
20telomere	Contig680	15659	15936	-	277	55.4
28telomere	Contig151	8780	9163	+	383	76.6
44telomere	Contig505	1532022	1532425	+	403	80.6
41telomere	Contig476	33282	33702	+	420	84
63telomere	Contig975	75159	75584	+	425	85
30telomere	Contig156	672365	672811	+	446	89.2
15telomere	Contig658	1	524	-	523	104.6
62telomere	Contig969	144152	144708	+	556	111.2
36telomere	Contig296	39870	40437	+	567	113.4
57telomere	Contig851	883186	883753	+	567	113.4
17telomere	Contig668	19652	20283	-	631	126.2
9telomere	Contig293	2125	2784	-	659	131.8
38telomere	Contig429	20448	21111	+	663	132.6
18telomere	Contig670	1	682	-	681	136.2
54telomere	Contig765	248548	249234	+	686	137.2
16telomere	Contig658	10553	11264	-	711	142.2
48telomere	Contig585	176778	177581	+	803	160.6
25telomere	Contig92	187	999	-	812	162.4
2telomere	Contig126	42291	43105	-	814	162.8
11telomere	Contig337	969329	970176	-	847	169.4
26telomere	Contig960	357509	358368	-	859	171.8
31telomere	Contig167	1119025	1119926	+	901	180.2
3telomere	Contig212	26045	26957	-	912	182.4
24telomere	Contig708	17023	17999	-	976	195.2
56telomere	Contig798	692570	693575	+	1005	201
13telomere	Contig378	342392	343422	-	1030	206
10telomere	Contig305	1	1096	-	1095	219
52telomere	Contig765	240945	242066	+	1121	224.2
42telomere	Contig505	76229	77386	+	1157	231.4
12telomere	Contig353	13427	14649	-	1222	244.4
50telomere	Contig615	180044	181534	+	1490	298
1telomere	Contig104	9744	11253	-	1509	301.8
8telomere	Contig274	898117	899689	-	1572	314.4
39telomere	Contig476	19055	20631	+	1576	315.2
27telomere	Contig97	348	1931	-	1583	316.6
29telomere	Contig151	10108	12016	+	1908	381.6
37telomere	Contig384	53674	55754	+	2080	416
33telomere	Contig257	639527	642114	+	2587	517.4
34telomere	Contig274	876433	879227	+	2794	558.8
55telomere	Contig765	255518	258445	+	2927	585.4
6telomere	Contig274	881308	884393	-	3085	617
