## Supplementary Table 4 for "H3K9me2 genome-wide distribution in the holocentric insect *Spodoptera frugiperda* (Lepidoptera: Noctuidae)"

### Sheet: Feuil1
Name	Contig	Start	End	Strand	Percentage of identity	Size (nt)
7rDNA_Sfrugiperda	Contig317	1	3372	+	87.10	3418
6rDNA_Sfrugiperda	Contig516	161596	161836	-	99.17	241
3rDNA_Sfrugiperda	Contig516	172853	175487	-	98.83	2659
1rDNA_Sfrugiperda	Contig516	176649	184466	-	99.86	7821
4rDNA_Sfrugiperda	Contig516	185645	187681	-	99.85	2039
2rDNA_Sfrugiperda	Contig516	187745	193518	-	99.95	5777
5rDNA_Sfrugiperda	Contig516	194698	196350	-	99.94	1653
14rDNA_Sfrugiperda	Contig86	1664786	1664979	+	88.67	203
12rDNA_Sfrugiperda	Contig86	1665344	1667506	+	81.62	2351
13rDNA_Sfrugiperda	Contig86	1667706	1669098	+	84.54	1436
9rDNA_Sfrugiperda	Contig93	8310	9723	-	87.81	1427
8rDNA_Sfrugiperda	Contig93	9902	11407	-	93.10	1522
10rDNA_Sfrugiperda	Contig93	11895	12390	-	87.23	501
11rDNA_Sfrugiperda	Contig93	12745	12932	-	91.75	194
